# Integrated spatial genomics in tissues reveals invariant and cell type dependent nuclear architecture

**DOI:** 10.1101/2021.04.26.441547

**Authors:** Yodai Takei, Shiwei Zheng, Jina Yun, Sheel Shah, Nico Pierson, Jonathan White, Simone Schindler, Carsten Tischbirek, Guo-Cheng Yuan, Long Cai

## Abstract

Nuclear architecture in tissues can arise from cell-type specific organization of nuclear bodies, chromatin states and chromosome structures. However, the lack of genome-wide measurements to interrelate such modalities within single cells limits our overall understanding of nuclear architecture. Here, we demonstrate integrated spatial genomics in the mouse brain cortex, imaging thousands of genomic loci along with RNAs and subnuclear markers simultaneously in individual cells. We revealed chromatin fixed points, combined with cell-type specific organization of nuclear bodies, arrange the interchromosomal organization and radial positioning of chromosomes in diverse cell types. At the sub-megabase level, we uncovered a collection of single-cell chromosome domain structures, including those for the active and inactive X chromosomes. These results advance our understanding of single-cell nuclear architecture in complex tissues.
