## Supplementary material for "Integrated spatial genomics in tissues reveals invariant and cell type dependent nuclear architecture": TableS2

### Sheet: RNA seqFISH
Gene	hyb	channel	comment
Eef2	1	1	colocalization set for RNA integrity check
Eef2	1	2	colocalization set for RNA integrity check
Auts2	2	1
Auts2-intron	2	2	intron
Bdnf	3	1
Bdnf-intron	3	2	intron
Clu	4	1
Clu-intron	4	2	intron
Cx3cr1	5	1
Cx3cr1-intron	5	2	intron
Efna5	6	1
Efna5-intron	6	2	intron
Npy	7	1
Npy-intron	7	2	intron
S100b	8	1
S100b-intron	8	2	intron
Slc17a7	9	1
Slc17a7-intron	9	2	intron
Stmn2	10	1
Stmn2-intron	10	2	intron
Zfp42	11	1	not expressed (negative control)
Zfp42-intron	11	2	intron
Myc	12	1
Myc-intron	12	2	intron
Sst	13	1
Gad1	13	2
Hes1	14	1
Syt6	14	2
Vip	15	1
Hes5	15	2
Gfap	16	1
Calb2	16	2
Cldn5	17	1
Neurod6	17	2
Sox2	18	1
Calb1	18	2
Neurod1	19	1
Mog	19	2
Lamp5	20	1
Vtn	20	2
Olig2	21	1
Ascl1	21	2
Olig1	22	1
Fos	22	2
Anln	23	1
Tbr1	23	2
Eomes	24	1
Gria1	24	2
Slc32a1	25	1
Slc1a3	25	2
Rbfox3	26	1
Rbfox1	26	2
Cdh24	27	1
Pax6	27	2
Gabra3	28	1
Dcx	28	2
Csf1r	29	1
Nptx2	29	2
Ctps	30	1
Neurod2	30	2
Nes	31	1
Neat1	31	2
Aldoc	32	1
Plp1	32	2
Htr3a	33	1
Reln	33	2
Cux2	34	1
Ndnf	34	2
Nov	35	1
Ptgs2	35	2
Mfge8	36	1
Bmp4	36	2
Gad2	37	1
Pvalb	37	2
Xist	38	1	subnuclear localization analysis with 0.25 μm z steps
Malat1	38	2	subnuclear localization analysis with 0.25 μm z steps
ITS1	39	1	subnuclear localization analysis with 0.25 μm z steps
H4K20me3 (immunofluorescence control)	39	2	subnuclear localization analysis with 0.25 μm z steps
