## Supplementary material for "Integrated spatial genomics in tissues reveals invariant and cell type dependent nuclear architecture": TableS3

### Sheet: replicate 1
target	hyb	channel
MinSat	84	1
	84	2	# imaging was repeated
Telomere	85	1
	85	2
mH2A1	86	1
H4K20me3	86	2
	87	1
H3K27me3	87	2
MeCP2	88	1
H3K4me2	88	2
RNAPII Ser5-P	89	1
SF3a66	89	2
	90	1
H3K27me2	90	2
LINE1	91	1
	91	2
H3K9me3	92	1
SINEB1	92	2
H3K27ac	93	1
MajSat	93	2

### Sheet: replicate 2
target	hyb	channel
MinSat	84	1
MajSat	84	2
Telomere	85	1
H3K27me2	85	2
mH2A1	86	1
H4K20me3	86	2
H3K9me3	87	1
H3K27me3	87	2
MeCP2	88	1
H3K4me2	88	2
RNAPII Ser5-P	89	1
SF3a66	89	2
LINE1	90	1
SINEB1	90	2

### Sheet: replicate 3
target	hyb	channel
MinSat	84	1
MajSat	84	2
Telomere	85	1
H3K27me2	85	2
	86	1	# imaging was repeated
H4K20me3	86	2
H3K9me3	87	1
	87	2
MeCP2	88	1
	88	2
	89	1
SF3a66	89	2
LINE1	90	1
SINEB1	90	2
mH2A1	91	1
H3K27me3	91	2
	92	1
H3K4me2	92	2
